# Kinetic parameter prediction using neural networks identifies limitations to C_4_ photosynthesis

**DOI:** 10.1101/2025.07.16.665120

**Authors:** Philipp Wendering, John Ferguson, Rudan Xu, Johannes Kromdijk, Zoran Nikoloski

## Abstract

Large-scale kinetic models of photosynthesis enable time-resolved predictions of traits related to this key process, and provide the means to identify factors limiting photosynthesis. However, their use is currently limited by the lack of efficient approaches to estimate the hundreds of genotype-specific kinetic parameters. Here, we present C4TUNE, an artificial neural network, which can efficiently predict parameters of a large-scale photosynthesis model from photosynthesis response curves. C4TUNE was trained on a biologically-relevant synthetic dataset comprising matched samples of parameters and response curves obtained using a C_4_ photosynthesis kinetic model. To speed up the training of C4TUNE, we devised a surrogate neural network to predict photosynthesis response curves directly from the model parameters and environmental inputs. Given response curves as input, we showed that over 99% of the parameter vectors predicted by C4TUNE could be used directly in simulation of the kinetic model and resulted in excellent fits. Finally, we applied C4TUNE to predict parameters for a population of 68 maize genotypes across two seasons. The predicted genotype-specific parameters allowed pinpointing factors that limit photosynthetic efficiency, validated using simulations. Therefore, the use of C4TUNE presents a fast and precise approach for parameter prediction based on minimal datasets.
