## Supplementary Data 1 for "Kinetic parameter prediction using neural networks identifies limitations to C_4_ photosynthesis"

### Sheet: Parameter descriptions
Supplementary Data 1. Descriptions of the 236 tunable parameters in the kinetic model of C4 photosynthesis. KM: Michaelis-Menten constant, Ki: inhibitory constant, Vmax: maximum reaction rate, MC: mesophyll cells, BC: bundle sheath cells
ID	Reaction	Type	Specificity	Reaction Equation	Enzyme name	Enzyme short	EC Number	Subsystem	Description
Km1_CO2	1	Km	CO2	CO2[MCcyt] -> HCO3[MCcyt]	Carbonic anhydrase	CA	4.2.1.1	C4 photosynthetic carbon assimilation cycle
Km2_HCO3	2	Km	HCO3	HCO3[MCcyt] -> PEP[MCcyt] + OAA[MCcyt]	Phosphoenolpyruvate carboxylase	PEPC	4.1.1.31	C4 photosynthetic carbon assimilation cycle
Km2_PEP	2	Km	PEP	HCO3[MCcyt] -> PEP[MCcyt] + OAA[MCcyt]	Phosphoenolpyruvate carboxylase	PEPC	4.1.1.31	C4 photosynthetic carbon assimilation cycle
Ki2_MAL	2	Ki	MAL	HCO3[MCcyt] -> PEP[MCcyt] + OAA[MCcyt]	Phosphoenolpyruvate carboxylase	PEPC	4.1.1.31	C4 photosynthetic carbon assimilation cycle
Ki2_MALn	2	Ki	MALn	HCO3[MCcyt] -> PEP[MCcyt] + OAA[MCcyt]	Phosphoenolpyruvate carboxylase	PEPC	4.1.1.31	C4 photosynthetic carbon assimilation cycle
Km3_NADPH	3	Km	NADPH	OAA[MCchl] + NADPH[MCchl] -> MAL[MCchl] + NADP[MCchl]	Malate dehydrogenase	NADP-MDH	1.1.1.82	C4 photosynthetic carbon assimilation cycle
Km3_OAA	3	Km	OAA	OAA[MCchl] + NADPH[MCchl] -> MAL[MCchl] + NADP[MCchl]	Malate dehydrogenase	NADP-MDH	1.1.1.82	C4 photosynthetic carbon assimilation cycle
Km3_NADP	3	Km	NADP	OAA[MCchl] + NADPH[MCchl] -> MAL[MCchl] + NADP[MCchl]	Malate dehydrogenase	NADP-MDH	1.1.1.82	C4 photosynthetic carbon assimilation cycle
Km3_MAL	3	Km	MAL	OAA[MCchl] + NADPH[MCchl] -> MAL[MCchl] + NADP[MCchl]	Malate dehydrogenase	NADP-MDH	1.1.1.82	C4 photosynthetic carbon assimilation cycle
Km4_CO2	4	Km	CO2	MAL[BCchl] + NADP[BCchl] -> CO2[BCchl] + PYR[BCchl] + NADPH[BCchl]	NADP-Malic enzyme	NADP-ME	1.1.1.40	C4 photosynthetic carbon assimilation cycle
Km4_NADP	4	Km	NADP	MAL[BCchl] + NADP[BCchl] -> CO2[BCchl] + PYR[BCchl] + NADPH[BCchl]	NADP-Malic enzyme	NADP-ME	1.1.1.40	C4 photosynthetic carbon assimilation cycle
Km4_NADPH	4	Km	NADPH	MAL[BCchl] + NADP[BCchl] -> CO2[BCchl] + PYR[BCchl] + NADPH[BCchl]	NADP-Malic enzyme	NADP-ME	1.1.1.40	C4 photosynthetic carbon assimilation cycle
Km4_Pyr	4	Km	PYR	MAL[BCchl] + NADP[BCchl] -> CO2[BCchl] + PYR[BCchl] + NADPH[BCchl]	NADP-Malic enzyme	NADP-ME	1.1.1.40	C4 photosynthetic carbon assimilation cycle
Km4_MAL	4	Km	MAL	MAL[BCchl] + NADP[BCchl] -> CO2[BCchl] + PYR[BCchl] + NADPH[BCchl]	NADP-Malic enzyme	NADP-ME	1.1.1.40	C4 photosynthetic carbon assimilation cycle
Ki5_PEP	5	Ki	PEP	PYR [MCchl] + ATP[MCchl] + Pi[MCchl] -> PEP[MCchl] + AMP[MCchl] + PPi[MCchl]	Pyruvate, phosphate dikinase	PPDK	2.7.9.1	C4 photosynthetic carbon assimilation cycle
Km5_ATP	5	Km	ATP	PYR [MCchl] + ATP[MCchl] + Pi[MCchl] -> PEP[MCchl] + AMP[MCchl] + PPi[MCchl]	Pyruvate, phosphate dikinase	PPDK	2.7.9.1	C4 photosynthetic carbon assimilation cycle
Km5_Pyr	5	Km	PYR	PYR [MCchl] + ATP[MCchl] + Pi[MCchl] -> PEP[MCchl] + AMP[MCchl] + PPi[MCchl]	Pyruvate, phosphate dikinase	PPDK	2.7.9.1	C4 photosynthetic carbon assimilation cycle
Km6_CO2	6	Km	CO2	CO2[BCchl] + RuBP[BCchl] -> 2 PGA[BCchl]	Ribulose-1,5-bisphosphate carboxylase/oxygenase	RuBisCO	4.1.1.39	Calvin-Benson-Bassham cycle
Km6_O2	6	Km	O2	CO2[BCchl] + RuBP[BCchl] -> 2 PGA[BCchl]	Ribulose-1,5-bisphosphate carboxylase/oxygenase	RuBisCO	4.1.1.39	Calvin-Benson-Bassham cycle
Km6_RuBP	6	Km	RuBP	CO2[BCchl] + RuBP[BCchl] -> 2 PGA[BCchl]	Ribulose-1,5-bisphosphate carboxylase/oxygenase	RuBisCO	4.1.1.39	Calvin-Benson-Bassham cycle
Ki6_PGA	6	Ki	PGA	CO2[BCchl] + RuBP[BCchl] -> 2 PGA[BCchl]	Ribulose-1,5-bisphosphate carboxylase/oxygenase	RuBisCO	4.1.1.39	Calvin-Benson-Bassham cycle
Ki6_FBP	6	Ki	FBP	CO2[BCchl] + RuBP[BCchl] -> 2 PGA[BCchl]	Ribulose-1,5-bisphosphate carboxylase/oxygenase	RuBisCO	4.1.1.39	Calvin-Benson-Bassham cycle
Ki6_SBP	6	Ki	SBP	CO2[BCchl] + RuBP[BCchl] -> 2 PGA[BCchl]	Ribulose-1,5-bisphosphate carboxylase/oxygenase	RuBisCO	4.1.1.39	Calvin-Benson-Bassham cycle
Ki6_Pi	6	Ki	Pi	CO2[BCchl] + RuBP[BCchl] -> 2 PGA[BCchl]	Ribulose-1,5-bisphosphate carboxylase/oxygenase	RuBisCO	4.1.1.39	Calvin-Benson-Bassham cycle
Ki6_NADPH	6	Ki	NADPH	CO2[BCchl] + RuBP[BCchl] -> 2 PGA[BCchl]	Ribulose-1,5-bisphosphate carboxylase/oxygenase	RuBisCO	4.1.1.39	Calvin-Benson-Bassham cycle
Km7_ATP	7	Km	ATP	PGA[BCchl] + ATP[BCchl] -> ADP[BCchl] + DPGA[BCchl]	Phosphoglycerate kinase	PGAK	2.7.2.3	Calvin-Benson-Bassham cycle
Km7_PGA	7	Km	PGA	PGA[BCchl] + ATP[BCchl] -> ADP[BCchl] + DPGA[BCchl]	Phosphoglycerate kinase	PGAK	2.7.2.3	Calvin-Benson-Bassham cycle
Km8_NADPH	8	Km	NADPH	DPGA[BCchl] + NADPH[BCchl] -> GAP[BCchl] + Pi[BCchl] + NADP[BCchl]	glyceraldehyde 3-phosphate dehydrogenase	GAPDH	1.2.1.13	Calvin-Benson-Bassham cycle
Km10_DHAP	10	Km	DHAP	DHAP[BCchl] + GAP[BCchl] <=> FBP[BCchl]	fructose-bisphosphate aldolase	FBPA	4.1.2.13	Calvin-Benson-Bassham cycle
Km10_FBP	10	Km	FBP	DHAP[BCchl] + GAP[BCchl] <=> FBP[BCchl]	fructose-bisphosphate aldolase	FBPA	4.1.2.13	Calvin-Benson-Bassham cycle
Km10_GAP	10	Km	GAP	DHAP[BCchl] + GAP[BCchl] <=> FBP[BCchl]	fructose-bisphosphate aldolase	FBPA	4.1.2.13	Calvin-Benson-Bassham cycle
Ki11_F6P	11	Ki	F6P	FBP[BCchl] + H2O[BCchl] <=> F6P[BCchl] + Pi[BCchl]	fructose-bisphosphatase	FBPase [chl]	3.1.3.11	Calvin-Benson-Bassham cycle
Ki11_Pi	11	Ki	Pi	FBP[BCchl] + H2O[BCchl] <=> F6P[BCchl] + Pi[BCchl]	fructose-bisphosphatase	FBPase [chl]	3.1.3.11	Calvin-Benson-Bassham cycle
Km11_FBP	11	Km	FBP	FBP[BCchl] + H2O[BCchl] <=> F6P[BCchl] + Pi[BCchl]	fructose-bisphosphatase	FBPase [chl]	3.1.3.11	Calvin-Benson-Bassham cycle
Km12_DHAP	12	Km	DHAP	E4P[BCchl] + DHAP[BCchl] <=> SBP[BCchl]	fructose-bisphosphate aldolase	FBPA [chl]	4.1.2.13	Calvin-Benson-Bassham cycle
Km12_E4P	12	Km	E4P	E4P[BCchl] + DHAP[BCchl] <=> SBP[BCchl]	fructose-bisphosphate aldolase	FBPA [chl]	4.1.2.13	Calvin-Benson-Bassham cycle
Ki13_Pi	13	Ki	Pi	SBP[BCchl] <=> S7P[BCchl] + Pi[BCchl]	sedoheptulose-bisphosphatase	SBPase	3.1.3.37	Calvin-Benson-Bassham cycle
Km13_SBP	13	Km	SBP	SBP[BCchl] <=> S7P[BCchl] + Pi[BCchl]	sedoheptulose-bisphosphatase	SBPase	3.1.3.37	Calvin-Benson-Bassham cycle
Km14_E4P	14	Km	E4P	F6P[BCchl] + GAP[BCchl] <=> E4P[BCchl] + Xu5P[BCchl]	Transketolase	TKT	2.2.1.1	Calvin-Benson-Bassham cycle
Km14_F6P	14	Km	F6P	F6P[BCchl] + GAP[BCchl] <=> E4P[BCchl] + Xu5P[BCchl]	Transketolase	TKT	2.2.1.1	Calvin-Benson-Bassham cycle
Km14_GAP	14	Km	GAP	F6P[BCchl] + GAP[BCchl] <=> E4P[BCchl] + Xu5P[BCchl]	Transketolase	TKT	2.2.1.1	Calvin-Benson-Bassham cycle
Km14_Xu5P	14	Km	Xu5P	F6P[BCchl] + GAP[BCchl] <=> E4P[BCchl] + Xu5P[BCchl]	Transketolase	TKT	2.2.1.1	Calvin-Benson-Bassham cycle
Km15_GAP	15	Km	GAP	S7P[BCchl] + GAP[BCchl] <-> Ri5P[BCchl] + Xu5P[BCchl]	Transketolase	TKT	2.2.1.1	Calvin-Benson-Bassham cycle
Km15_Ri5P	15	Km	Ri5P	S7P[BCchl] + GAP[BCchl] <-> Ri5P[BCchl] + Xu5P[BCchl]	Transketolase	TKT	2.2.1.1	Calvin-Benson-Bassham cycle
Km15_S7P	15	Km	S7P	S7P[BCchl] + GAP[BCchl] <-> Ri5P[BCchl] + Xu5P[BCchl]	Transketolase	TKT	2.2.1.1	Calvin-Benson-Bassham cycle
Km15_Xu5P	15	Km	Xu5P	S7P[BCchl] + GAP[BCchl] <-> Ri5P[BCchl] + Xu5P[BCchl]	Transketolase	TKT	2.2.1.1	Calvin-Benson-Bassham cycle
Ki18_ADP	18	Ki	ADP	Ru5P[BCchl] + ATP[BCchl] <=> RuBP[BCchl] + ADP[BCchl]	phosphoribulokinase	PRK	2.7.1.19	Calvin-Benson-Bassham cycle
Ki18_ADP2	18	Ki	ADP2	Ru5P[BCchl] + ATP[BCchl] <=> RuBP[BCchl] + ADP[BCchl]	phosphoribulokinase	PRK	2.7.1.19	Calvin-Benson-Bassham cycle
Ki18_PGA	18	Ki	PGA	Ru5P[BCchl] + ATP[BCchl] <=> RuBP[BCchl] + ADP[BCchl]	phosphoribulokinase	PRK	2.7.1.19	Calvin-Benson-Bassham cycle
Ki18_Pi	18	Ki	Pi	Ru5P[BCchl] + ATP[BCchl] <=> RuBP[BCchl] + ADP[BCchl]	phosphoribulokinase	PRK	2.7.1.19	Calvin-Benson-Bassham cycle
Ki18_RuBP	18	Ki	RuBP	Ru5P[BCchl] + ATP[BCchl] <=> RuBP[BCchl] + ADP[BCchl]	phosphoribulokinase	PRK	2.7.1.19	Calvin-Benson-Bassham cycle
Km18_ATP	18	Km	ATP	Ru5P[BCchl] + ATP[BCchl] <=> RuBP[BCchl] + ADP[BCchl]	phosphoribulokinase	PRK	2.7.1.19	Calvin-Benson-Bassham cycle
Km18_Ru5P	18	Km	Ru5P	Ru5P[BCchl] + ATP[BCchl] <=> RuBP[BCchl] + ADP[BCchl]	phosphoribulokinase	PRK	2.7.1.19	Calvin-Benson-Bassham cycle
Km19_ATP	19	Km	ATP	PGA[MCchl] + ATP[MCchl] -> ADP[MCchl] + DPGA[MCchl]	phosphoglycerate kinase	PGK	2.7.2.3	Calvin-Benson-Bassham cycle
Km19_PGA	19	Km	PGA	PGA[MCchl] + ATP[MCchl] -> ADP[MCchl] + DPGA[MCchl]	phosphoglycerate kinase	PGK	2.7.2.3	Calvin-Benson-Bassham cycle
Km20_NADPH	20	Km	NADPH	DPGA[MCchl] + NADPH[MCchl] -> GAP[MCchl] + Pi[MCchl] + NADP[MCchl]	glyceraldehyde 3-phosphate dehydrogenase	GAPDH	1.2.1.13	Calvin-Benson-Bassham cycle
Km22_PGA	22	Km	PGA	PGA[MCcyt] ->				sink	PGA sink Km
Km23_DHAP	23	Km	DHAP	DHAP[MCcyt] + GAP[MCcyt] <=> FBP[MCcyt]	fructose-bisphosphate aldolase	FBPA [cyt]	4.1.2.13	sucrose synthesis
Km23_GAP	23	Km	GAP	DHAP[MCcyt] + GAP[MCcyt] <=> FBP[MCcyt]	fructose-bisphosphate aldolase	FBPA [cyt]	4.1.2.13	sucrose synthesis
Km23_FBP	23	Km	FBP	DHAP[MCcyt] + GAP[MCcyt] <=> FBP[MCcyt]	fructose-bisphosphate aldolase	FBPA [cyt]	4.1.2.13	sucrose synthesis
Ki24_F26BP	24	Ki	F26BP	FBP[MCcyt] <=> F6P[MCcyt] + Pi[MCcyt]	Fructose-bisphosphatase	FBPase [cyt]	3.1.3.11	sucrose synthesis
Ki24_F6P	24	Ki	F6P	FBP[MCcyt] <=> F6P[MCcyt] + Pi[MCcyt]	Fructose-bisphosphatase	FBPase [cyt]	3.1.3.11	sucrose synthesis
Ki24_Pi	24	Ki	Pi	FBP[MCcyt] <=> F6P[MCcyt] + Pi[MCcyt]	Fructose-bisphosphatase	FBPase [cyt]	3.1.3.11	sucrose synthesis
Km24_FBP	24	Km	FBP	FBP[MCcyt] <=> F6P[MCcyt] + Pi[MCcyt]	Fructose-bisphosphatase	FBPase [cyt]	3.1.3.11	sucrose synthesis
Km26_G1P	26	Km	G1P	G1P[MCcyt] + UTP[MCcyt] <-> UDPG[MCcyt] + PPi[MCcyt]	UTP---glucose-1-phosphate uridylyltransferase	UGP	2.7.7.9	sucrose synthesis
Km26_PPi	26	Km	PPi	G1P[MCcyt] + UTP[MCcyt] <-> UDPG[MCcyt] + PPi[MCcyt]	UTP---glucose-1-phosphate uridylyltransferase	UGP	2.7.7.9	sucrose synthesis
Km26_UDPG	26	Km	UDPG	G1P[MCcyt] + UTP[MCcyt] <-> UDPG[MCcyt] + PPi[MCcyt]	UTP---glucose-1-phosphate uridylyltransferase	UGP	2.7.7.9	sucrose synthesis
Km26_UTP	26	Km	UTP	G1P[MCcyt] + UTP[MCcyt] <-> UDPG[MCcyt] + PPi[MCcyt]	UTP---glucose-1-phosphate uridylyltransferase	UGP	2.7.7.9	sucrose synthesis
Ki27_FBP	27	Ki	FBP	UDPG[MCcyt] + F6P[MCcyt] <=> SUCP[MCcyt] + UDP[MCcyt]	sucrose-phosphate synthase	SPS	2.4.1.14	sucrose synthesis
Ki27_Pi	27	Ki	Pi	UDPG[MCcyt] + F6P[MCcyt] <=> SUCP[MCcyt] + UDP[MCcyt]	sucrose-phosphate synthase	SPS	2.4.1.14	sucrose synthesis
Ki27_Suc	27	Ki	Suc	UDPG[MCcyt] + F6P[MCcyt] <=> SUCP[MCcyt] + UDP[MCcyt]	sucrose-phosphate synthase	SPS	2.4.1.14	sucrose synthesis
Ki27_SucP	27	Ki	SucP	UDPG[MCcyt] + F6P[MCcyt] <=> SUCP[MCcyt] + UDP[MCcyt]	sucrose-phosphate synthase	SPS	2.4.1.14	sucrose synthesis
Ki27_UDP	27	Ki	UDP	UDPG[MCcyt] + F6P[MCcyt] <=> SUCP[MCcyt] + UDP[MCcyt]	sucrose-phosphate synthase	SPS	2.4.1.14	sucrose synthesis
Km27_F6P	27	Km	F6P	UDPG[MCcyt] + F6P[MCcyt] <=> SUCP[MCcyt] + UDP[MCcyt]	sucrose-phosphate synthase	SPS	2.4.1.14	sucrose synthesis
Km27_UDPG	27	Km	UDPG	UDPG[MCcyt] + F6P[MCcyt] <=> SUCP[MCcyt] + UDP[MCcyt]	sucrose-phosphate synthase	SPS	2.4.1.14	sucrose synthesis
Km28_Suc	28	Km	Suc	SUCP[MCcyt] + H2O[MCcyt] <=> Pi[MCcyt] + SUC[MCcyt]	sucrose-phosphate phosphatase	SPP	3.1.3.24	sucrose synthesis
Km28_SucP	28	Km	SucP	SUCP[MCcyt] + H2O[MCcyt] <=> Pi[MCcyt] + SUC[MCcyt]	sucrose-phosphate phosphatase	SPP	3.1.3.24	sucrose synthesis
Km29_Suc	29	Km	Suc	SUC[MCcyt] ->				sink	sucrose sink Km
Ki30_ADP	30	Ki	ADP	F6P[MCcyt] + ATP[MCcyt] -> F26BP[MCcyt] + ADP[MCcyt]	6-phosphofructo-2-kinase	PFK	2.7.1.105	sucrose synthesis
Ki30_DHAP	30	Ki	DHAP	F6P[MCcyt] + ATP[MCcyt] -> F26BP[MCcyt] + ADP[MCcyt]	6-phosphofructo-2-kinase	PFK	2.7.1.105	sucrose synthesis
Km30_ATP	30	Km	ATP	F6P[MCcyt] + ATP[MCcyt] -> F26BP[MCcyt] + ADP[MCcyt]	6-phosphofructo-2-kinase	PFK	2.7.1.105	sucrose synthesis
Km30_F26BP	30	Km	F26BP	F6P[MCcyt] + ATP[MCcyt] -> F26BP[MCcyt] + ADP[MCcyt]	6-phosphofructo-2-kinase	PFK	2.7.1.105	sucrose synthesis
Km30_F6P	30	Km	F6P	F6P[MCcyt] + ATP[MCcyt] -> F26BP[MCcyt] + ADP[MCcyt]	6-phosphofructo-2-kinase	PFK	2.7.1.105	sucrose synthesis
Ki31_F6P	31	Ki	F6P	F26BP[MCcyt] -> F6P[MCcyt] + Pi[MCcyt]	fructose-2,6-bisphosphatase	FKFBP	3.1.3.46	sucrose synthesis
Ki31_Pi	31	Ki	Pi	F26BP[MCcyt] -> F6P[MCcyt] + Pi[MCcyt]	fructose-2,6-bisphosphatase	FKFBP	3.1.3.46	sucrose synthesis
Km31_F26BP	31	Km	F26BP	F26BP[MCcyt] -> F6P[MCcyt] + Pi[MCcyt]	fructose-2,6-bisphosphatase	FKFBP	3.1.3.46	sucrose synthesis
Km32_ADP	32	Km	ADP	ADP[MCchl] + Pi[MCchl] + 4 H[MCthy] <=> ATP[MCchl] + H2O[MCchl] + 3 H[MCchl]	ATP synthase	ATPS [MC]	7.1.2.2	light reactions
Km32_ATP	32	Km	ATP	ADP[MCchl] + Pi[MCchl] + 4 H[MCthy] <=> ATP[MCchl] + H2O[MCchl] + 3 H[MCchl]	ATP synthase	ATPS [MC]	7.1.2.2	light reactions
Km32_Pi	32	Km	Pi	ADP[MCchl] + Pi[MCchl] + 4 H[MCthy] <=> ATP[MCchl] + H2O[MCchl] + 3 H[MCchl]	ATP synthase	ATPS [MC]	7.1.2.2	light reactions
X32	32	X32		ADP[MCchl] + Pi[MCchl] + 4 H[MCthy] <=> ATP[MCchl] + H2O[MCchl] + 3 H[MCchl]	ATP synthase	ATPS [MC]	7.1.2.2	light reactions	light partition coefficient
Y32	32	Y32		ADP[MCchl] + Pi[MCchl] + 4 H[MCthy] <=> ATP[MCchl] + H2O[MCchl] + 3 H[MCchl]	ATP synthase	ATPS [MC]	7.1.2.2	light reactions	Jmax partition coefficient
F32	32	F32		ADP[MCchl] + Pi[MCchl] + 4 H[MCthy] <=> ATP[MCchl] + H2O[MCchl] + 3 H[MCchl]	ATP synthase	ATPS [MC]	7.1.2.2	light reactions	combined absorption and light quality factor [abs(1-f)]
Q32	32	Q32		ADP[MCchl] + Pi[MCchl] + 4 H[MCthy] <=> ATP[MCchl] + H2O[MCchl] + 3 H[MCchl]	ATP synthase	ATPS [MC]	7.1.2.2	light reactions	curvature parameter for response of J to light
D32	32	D32		ADP[MCchl] + Pi[MCchl] + 4 H[MCthy] <=> ATP[MCchl] + H2O[MCchl] + 3 H[MCchl]	ATP synthase	ATPS [MC]	7.1.2.2	light reactions	ATP/electron ratio (whole chain+Q-cycle)
Km33_NADP	33	Km	NADP	NADP[MCchl] + 2 Fdred[MCchl] +H[MCchl] <=> NADPH[MCchl]+ 2 Fdox[MCchl]	Ferredoxin---NADP+ reductase	FNR [MC]	1.18.1.2	light reactions
Km33_NADPH	33	Km	NADPH	NADP[MCchl] + 2 Fdred[MCchl] +H[MCchl] <=> NADPH[MCchl]+ 2 Fdox[MCchl]	Ferredoxin---NADP+ reductase	FNR [MC]	1.18.1.2	light reactions
E33	33	E33		NADP[MCchl] + 2 Fdred[MCchl] +H[MCchl] <=> NADPH[MCchl]+ 2 Fdox[MCchl]	Ferredoxin---NADP+ reductase	FNR [MC]	1.18.1.2	light reactions	NADPH/electron ratio (whole chain+Q-cycle)
Km34_ADP	34	Km	ADP	ADP[BCchl] + Pi[BCchl] + 4 H[BCthy] <=> ATP[BCchl] + H2O[BCchl] + 3 H[BCchl]	ATP synthase	ATPS [BC]	7.1.2.2	light reactions
Km34_Pi	34	Km	Pi	ADP[BCchl] + Pi[BCchl] + 4 H[BCthy] <=> ATP[BCchl] + H2O[BCchl] + 3 H[BCchl]	ATP synthase	ATPS [BC]	7.1.2.2	light reactions
Km34_ATP	34	Km	ATP	ADP[BCchl] + Pi[BCchl] + 4 H[BCthy] <=> ATP[BCchl] + H2O[BCchl] + 3 H[BCchl]	ATP synthase	ATPS [BC]	7.1.2.2	light reactions
G34	34	G34		ADP[BCchl] + Pi[BCchl] + 4 H[BCthy] <=> ATP[BCchl] + H2O[BCchl] + 3 H[BCchl]	ATP synthase	ATPS [BC]	7.1.2.2	light reactions	ATP/electron ratio (whole chain)
Km35Mc_OAA	35	Km	OAA	OAA[MCcyt] -> OAA[MCchl]	dicarboxylate transporter	DiT1		transport
Ki35Mc_mal_OAA	35	Ki	MAL	OAA[MCcyt] -> OAA[MCchl]	dicarboxylate transporter	DiT1		transport
Km35M_mal	35	Km	MAL	MAL[MCchl] ->MAL[Mccyl]	dicarboxylate transporter	DiT1		transport
Ki35M_OAA_mal	35	Ki	OAA	MAL[MCchl] ->MAL[MCcyt]	dicarboxylate transporter	DiT1		transport
Km35B_mal	35	Km	MAL	MAL[BCcyt] -> MAL[BCchl]	dicarboxylate transporter	DiT2		transport
Km35B_pyr	35	Km	PYR	PYR[BCchl] -> PYR[BCcyt]	proton:pyruvate cotransporter	MEP [MC]		transport
Km35M_pyr	35	Km	PYR	PYR[MCcyt] -> PYR[MCchl]	proton:pyruvate cotransporter	MEP [BC]		transport
Km35M_PEP	35	Km	PEP	PEP[MCchl] + Pi[MCcyt] -> PEP[MCcyt] + Pi[MCchl]	PEP/phosphate transporter	PPT		transport
Km37_NADP	37	Km	NADP	NADP[BCchl] + 2 Fdred[BCchl] +H[BCchl] <=> NADPH[BCchl]+ 2 Fdox[BCchl]	Ferredoxin---NADP+ reductase	FNR [BC]	1.18.1.2	light reactions
Km37_NADPH	37	Km	NADPH	NADP[BCchl] + 2 Fdred[BCchl] +H[BCchl] <=> NADPH[BCchl]+ 2 Fdox[BCchl]	Ferredoxin---NADP+ reductase	FNR [BC]	1.18.1.2	light reactions
Km39_PGCA	39	Km	PGCA	PGCA[BCchl] +H2O[BCchl] -> Pi[BCchl] + GCA[BCchl]	phosphoglycolate phosphatase	PGLP	3.1.3.18	photorespiration
Ki39_PI	39	Ki	PI	PGCA[BCchl] +H2O[BCchl] -> Pi[BCchl] + GCA[BCchl]	phosphoglycolate phosphatase	PGLP	3.1.3.18	photorespiration
Ki39_GCA	39	Ki	GCA	PGCA[BCchl] +H2O[BCchl] -> Pi[BCchl] + GCA[BCchl]	phosphoglycolate phosphatase	PGLP	3.1.3.18	photorespiration
KmGCA40	40	Km	GCA	GCA[BCper] + O2[BCper] <=> H2O2[BCper] + GOA[BCper]	Glycolate oxidase	GLO	1.1.3.15	photorespiration
Km41_GOA	41	Km	GOA	GOA[BCper] + GLU[BCper] <=> GLY[BCper] + KG[BCper]	Glycine transaminase	GGAT	2.6.1.4	photorespiration
Km41_GLU	41	Km	GLU	GOA[BCper] + GLU[BCper] <=> GLY[BCper] + KG[BCper]	Glycine transaminase	GGAT	2.6.1.4	photorespiration
Ki41_GLY	41	Ki	GLY	GOA[BCper] + GLU[BCper] <=> GLY[BCper] + KG[BCper]	Glycine transaminase	GGAT	2.6.1.4	photorespiration
Km42_GLY	42	Km	GLY	GLY[BCmit] + NAD[BCmit] + THF[BCmit] <=> SER[BCmit] + NADH[BCmit] + NH3[BCmit] + THF5_10[BCmit] + CO2[BCmit]	Glycine cleavage system	GDH	1.4.1.27	photorespiration
Ki42_SER	42	Ki	SER	GLY[BCmit] + NAD[BCmit] + THF[BCmit] <=> SER[BCmit] + NADH[BCmit] + NH3[BCmit] + THF5_10[BCmit] + CO2[BCmit]	Glycine cleavage system	GDH	1.4.1.27	photorespiration
Km43_GOA	43	Km	GOA	SER[BCper] + GOA[BCper] <=> HPR[BCper] + GLY[BCper]	Serine---glyoxylate transaminase	SGAT	2.6.1.45	photorespiration
Km43_SER	43	Km	SER	SER[BCper] + GOA[BCper] <=> HPR[BCper] + GLY[BCper]	Serine---glyoxylate transaminase	SGAT	2.6.1.45	photorespiration
Km43_GLY	43	Km	GLY	SER[BCper] + GOA[BCper] <=> HPR[BCper] + GLY[BCper]	Serine---glyoxylate transaminase	SGAT	2.6.1.45	photorespiration
Ki44_HPR	44	Ki	HPR	HPR[BCper] + NAD[BCper] <=> GCEA[BCper] + NADH[BCper]	glycerate dehydrogenase	HPR	1.1.1.29	photorespiration
Km44_HPR	44	Km	HPR	HPR[BCper] + NAD[BCper] <=> GCEA[BCper] + NADH[BCper]	glycerate dehydrogenase	HPR	1.1.1.29	photorespiration
Km45_ATP	45	Km	ATP	GCEA[BCchl] + ATP[BCchl] <=> PGA[BCchl] + ADP[BCchl]	D-glycerate 3-kinase	GLYK	2.7.1.31	photorespiration
Km45_GCEA	45	Km	GCEA	GCEA[BCchl] + ATP[BCchl] <=> PGA[BCchl] + ADP[BCchl]	D-glycerate 3-kinase	GLYK	2.7.1.31	photorespiration
Ki45_PGA	45	Ki	PGA	GCEA[BCchl] + ATP[BCchl] <=> PGA[BCchl] + ADP[BCchl]	D-glycerate 3-kinase	GLYK	2.7.1.31	photorespiration
Km46_GCA	46	Km	GCA	GCA[BCchl] <=> GCA [BCper]				photorespiration	GCA transport Km (GCA)
Ki46_GCEA	46	Ki	GCEA	GCA[BCchl] <=> GCA [BCper]				photorespiration	GCA transport Ki (GCEA)
Km47_GCEA	47	Km	GCEA	GCEA[BCper] <-> GCEA [BCchl]; GCEA[MCper] <-> GCEA [MCchl]				photorespiration	GCEA transport Km (GCEA)
Ki47_GCA	47	Ki	GCA	GCEA[BCper] <-> GCEA [BCchl]; GCEA[MCper] <-> GCEA [MCchl]				photorespiration	GCEA transport Ki (GCA)
Km48_PGA	48	Km	PGA	PGA[MCcyt] <=> PEP[MCcyt]	Phosphoglycerate mutase; 2-phosphoglycerate enolase	PGAM; ENO	5.4.2.12; 4.2.1.11	glycolysis; Rubisco shunt	lumped reaction of 5.4.2.12 and 4.2.1.11
Km48_PEP	48	Km	PEP	PGA[MCcyt] <=> PEP[MCcyt]	Phosphoglycerate mutase; 2-phosphoglycerate enolase	PGAM; ENO	5.4.2.12; 4.2.1.11	glycolysis; Rubisco shunt	lumped reaction of 5.4.2.12 and 4.2.1.11
Kcat49_EA_PPDKRP_I	49	Kcat	PPDK_A	ADP[MCchl] -> AMP[MCchl]	PPDK regulatory protein	PDRP	2.7.4.27	PPDK regulation	PPDK inactivation
Km49_EA_PPDKRP_I_ADP	49	Km	ADP	ADP[MCchl] -> AMP[MCchl]	PPDK regulatory protein	PDRP	2.7.4.27	PPDK regulation	PPDK inactivation
Ki49_EA_PPDKRP_I_Pyr	49	Ki	PYR	ADP[MCchl] -> AMP[MCchl]	PPDK regulatory protein	PDRP	2.7.4.27	PPDK regulation	PPDK inactivation
Km49_EA_PPDKRP_I_E	49	Km	PPDK_A	ADP[MCchl] -> AMP[MCchl]	PPDK regulatory protein	PDRP	2.7.4.27	PPDK regulation	PPDK inactivation
Kcat50_EA_PPDKRP_A	50	Kcat	PPDK_I	Pi[MCchl] -> PPi[MCchl]	PPDK regulatory protein	PDRP	2.7.4.27	PPDK regulation	PPDK activation
Km50_EA_PPDKRP_A_Pi	50	Km	Pi	Pi[MCchl] -> PPi[MCchl]	PPDK regulatory protein	PDRP	2.7.4.27	PPDK regulation	PPDK activation
Ki50_EA_PPDKRP_A_AMP	50	Ki	AMP	Pi[MCchl] -> PPi[MCchl]	PPDK regulatory protein	PDRP	2.7.4.27	PPDK regulation	PPDK activation
Km50_EA_PPDKRP_A_EP	50	Km	PPDK_I	Pi[MCchl] -> PPi[MCchl]	PPDK regulatory protein	PDRP	2.7.4.27	PPDK regulation	PPDK activation
Ki50_EA_PPDKRP_A_ADP	50	Ki	ADP	Pi[MCchl] -> PPi[MCchl]	PPDK regulatory protein	PDRP	2.7.4.27	PPDK regulation	PPDK activation
Ki50_EA_PPDKRP_A_PPI	50	Ki	PPI	Pi[MCchl] -> PPi[MCchl]	PPDK regulatory protein	PDRP	2.7.4.27	PPDK regulation	PPDK activation
Ka51_PGA	51	Ka	PGA	G1P[BCchl] + ATP[BCchl] + H[BCchl] <=> PPi[BCchl] + ADPG[BCchl]	ADP-glucose pyrophosphorylase	AGPase	2.7.7.27	starch synthesis
Km51_G1P	51	Km	G1P	G1P[BCchl] + ATP[BCchl] + H[BCchl] <=> PPi[BCchl] + ADPG[BCchl]	ADP-glucose pyrophosphorylase	AGPase	2.7.7.27	starch synthesis
Km51_ATP	51	Km	ATP	G1P[BCchl] + ATP[BCchl] + H[BCchl] <=> PPi[BCchl] + ADPG[BCchl]	ADP-glucose pyrophosphorylase	AGPase	2.7.7.27	starch synthesis
Ki51_APi_ATP	51	Ki	ATP	G1P[BCchl] + ATP[BCchl] + H[BCchl] <=> PPi[BCchl] + ADPG[BCchl]	ADP-glucose pyrophosphorylase	AGPase	2.7.7.27	starch synthesis
Km51_PPi	51	Km	PPi	G1P[BCchl] + ATP[BCchl] + H[BCchl] <=> PPi[BCchl] + ADPG[BCchl]	ADP-glucose pyrophosphorylase	AGPase	2.7.7.27	starch synthesis
Ki51_CPP1_ATP	51	Ki	ATP	G1P[BCchl] + ATP[BCchl] + H[BCchl] <=> PPi[BCchl] + ADPG[BCchl]	ADP-glucose pyrophosphorylase	AGPase	2.7.7.27	starch synthesis
Km51_ADPG	51	Km	ADPG	G1P[BCchl] + ATP[BCchl] + H[BCchl] <=> PPi[BCchl] + ADPG[BCchl]	ADP-glucose pyrophosphorylase	AGPase	2.7.7.27	starch synthesis
Ki51_AADP_ATP	51	Ki	ATP	G1P[BCchl] + ATP[BCchl] + H[BCchl] <=> PPi[BCchl] + ADPG[BCchl]	ADP-glucose pyrophosphorylase	AGPase	2.7.7.27	starch synthesis
Km52_PPi	52	Km	PPi	PPi[BCchl] + H2O[BCchl] <=> 2 Pi[BCchl]	inorganic diphosphatase	PPA	3.6.1.1
Km53_ADPG	53	Km	ADPG	ADPG[BCchl] <=> Starch[BCchl] + ADP[BCchl]	starch synthase	SS	2.4.1.21	starch synthesis
Km54_pi	54	Km	Pi	-> HexP[BCchl]	hexose-phosphate synthesis				HexP synthesis Km (Pi)
Km54_hexp	54	Km	hexp	-> HexP[BCchl]	hexose-phosphate synthesis				HexP synthesis Km (HexP)
Km55_PGA	55	Km	PGA	PGA[BCchl] -> PGA[BCcyt]	triose-phosphate/phosphate translocator	TPT [BC]		transport
Km55_GAP	55	Km	GAP	T3P[BCcyt] -> T3P[BCchl]	triose-phosphate/phosphate translocator	TPT [BC]		transport
Km55_DHAP	55	Km	DHAP	T3P[BCcyt] -> T3P[BCchl]	triose-phosphate/phosphate translocator	TPT [BC]		transport
Km56_PGA	56	Km	PGA	PGA[MCcyt] -> PGA[MCchl]	triose-phosphate/phosphate translocator	TPT [MC]		transport
Km56_GAP	56	Km	GAP	GAP[MCchl] -> GAP[MCcyt]	triose-phosphate/phosphate translocator	TPT [MC]		transport
Km56_DHAP	56	Km	DHAP	DHAP[MCchl] -> DHAP[MCcyt]	triose-phosphate/phosphate translocator	TPT [MC]		transport
Ki57	57	Ka		Ca -> Ci		gs		stomatal conductance	rate constant for stomata opening (increasing gs)
Kd57	57	Ki		Ca -> Ci		gs		stomatal conductance	rate constant for stomata closing (decreasing gs)
Vm1	1	Vmax		CO2[MCcyt] -> HCO3[MCcyt]	Carbonic anhydrase	CA	4.2.1.1	C4 photosynthetic carbon assimilation cycle
Vm2	2	Vmax		HCO3[MCcyt] -> PEP[MCcyt] + OAA[MCcyt]	Phosphoenolpyruvate carboxylase	PEPC	4.1.1.31	C4 photosynthetic carbon assimilation cycle
Vm3	3	Vmax		OAA[MCchl] + NADPH[MCchl] -> MAL[MCchl] + NADP[MCchl]	Malate dehydrogenase	NADP-MDH	1.1.1.82	C4 photosynthetic carbon assimilation cycle
Vm4	4	Vmax		MAL[BCchl] + NADP[BCchl] -> CO2[BCchl] + PYR[BCchl] + NADPH[BCchl]	NADP-Malic enzyme	NADP-ME	1.1.1.40	C4 photosynthetic carbon assimilation cycle
Vm5	5	Vmax		PYR [MCchl] + ATP[MCchl] -> PEP[MCchl]	Pyruvate, phosphate dikinase	PPDK	2.7.9.1	C4 photosynthetic carbon assimilation cycle
Vm6	6	Vmax	CO2	CO2[BCchl] + RuBP[BCchl] -> 2 PGA[BCchl]	Ribulose-1,5-bisphosphate carboxylase/oxygenase	RuBisCO	4.1.1.39	Calvin-Benson-Bassham cycle
Vm7_8	7	Vmax				PGAK; GAPDH	2.7.2.3; 1.2.1.13	Calvin-Benson-Bassham cycle
Vm10	10	Vmax	FBP	DHAP[BCchl] + GAP[BCchl] <=> FBP[BCchl]	fructose-bisphosphate aldolase	FBPA [chl]	4.1.2.13	Calvin-Benson-Bassham cycle
Vm11	11	Vmax		FBP[BCchl] + H2O[BCchl] <=> F6P[BCchl] + Pi[BCchl]	fructose-bisphosphatase	FBPase [chl]	3.1.3.11	Calvin-Benson-Bassham cycle
Vm12	12	Vmax	SBP	E4P[BCchl] + DHAP[BCchl] <=> SBP[BCchl]	Fructose-bisphosphate aldolase	FBPA	4.1.2.13	Calvin-Benson-Bassham cycle
Vm13	13	Vmax		SBP[BCchl] <=> S7P[BCchl] + Pi[BCchl]	sedoheptulose-bisphosphatase	SBPase	3.1.3.37	Calvin-Benson-Bassham cycle
Vm14	14	Vmax	F6P	F6P[BCchl] + GAP[BCchl] <=> E4P[BCchl] + Xu5P[BCchl]	Transketolase	TKT	2.2.1.1	Calvin-Benson-Bassham cycle
Vm15	15	Vmax	S7P	S7P[BCchl] + GAP[BCchl] <=> Ri5P[BCchl] + Xu5P[BCchl]	Transketolase	TKT	2.2.1.1	Calvin-Benson-Bassham cycle
Vm18	18	Vmax		Ru5P[BCchl] + ATP[BCchl] <=> RuBP[BCchl] + ADP[BCchl]	phosphoribulokinase	PRK	2.7.1.19	Calvin-Benson-Bassham cycle
Vm19_20	19	Vmax		PGA[MCchl] + ATP[MCchl] -> ADP[MCchl] + DPGA[MCchl]	phosphoglycerate kinase; glyceraldehyde 3-phosphate dehydrogenase	PGK;GAPDH	2.7.2.3;1.2.1.13	Calvin-Benson-Bassham cycle	Also reaction: DPGA[MCchl] + NADPH[MCchl] -> GAP[MCchl] + Pi[MCchl] + NADP[MCchl]
Vm22	22	Vmax		PGA[MCcyt] ->				sink	PGA sink Vmax
Vm23	23	Vmax		DHAP[MCcyt] + GAP[MCcyt] <=> FBP[MCcyt]	fructose-bisphosphate aldolase	FBPA [cyt]	4.1.2.13	sucrose synthesis
Vm24	24	Vmax		FBP[MCcyt] <=> F6P[MCcyt] + Pi[MCcyt]	Fructose-bisphosphatase	FBPase [cyt]	3.1.3.11	sucrose synthesis
Vm26	26	Vmax		G1P[MCcyt] + UTP[MCcyt] <-> UDPG[MCcyt] + PPi[MCcyt]	UTP---glucose-1-phosphate uridylyltransferase	UGP	2.7.7.9	sucrose synthesis
Vm27	27	Vmax		UDPG[MCcyt] + F6P[MCcyt] <=> SUCP[MCcyt] + UDP[MCcyt]	sucrose-phosphate synthase	SPS	2.4.1.14	sucrose synthesis
Vm28	28	Vmax		SUCP[MCcyt] + H2O[MCcyt] <=> Pi[MCcyt] + SUC[MCcyt]	sucrose-phosphate phosphatase	SPP	3.1.3.24	sucrose synthesis
Vm29	29	Vmax		SUC[MCcyt] ->				sink	sucrose sink Vmax
Vm30	30	Vmax		F6P[MCcyt] + ATP[MCcyt] -> F26BP[MCcyt] + ADP[MCcyt]	6-phosphofructo-2-kinase	PFK	2.7.1.105	sucrose synthesis
Vm31	31	Vmax		F26BP[MCcyt] -> F6P[MCcyt] + Pi[MCcyt]	fructose-2,6-bisphosphatase	FKFBP	3.1.3.46	sucrose synthesis
Jmax		Vmax						light reactions
Vm32	32	Vmax		ADP[MCchl] + Pi[MCchl] + 4 H[MCthy] <=> ATP[MCchl] + H2O[MCchl] + 3 H[MCchl]	ATP synthase	ATPS [MC]	7.1.2.2	light reactions
Vm33	33	Vmax		NADP[MCchl] + 2 Fdred[MCchl] +H[MCchl] <=> NADPH[MCchl]+ 2 Fdox[MCchl]	Ferredoxin---NADP+ reductase	FNR [MC]	1.18.1.2	light reactions
Vm34	34	Vmax		ADP[BCchl] + Pi[BCchl] + 4 H[BCthy] <=> ATP[BCchl] + H2O[BCchl] + 3 H[BCchl]	ATP synthase	ATPS [BC]	7.1.2.2	light reactions
Vm37	37	Vmax		NADP[BCchl] + 2 Fdred[BCchl] +H[BCchl] <=> NADPH[BCchl]+ 2 Fdox[BCchl]	Ferredoxin---NADP+ reductase	FNR [BC]	1.18.1.2
Vm38	38	Vmax		O2[BCchl] + RuBP[BCchl] <=> PGCA[BCchl] + PGA[BCchl]	Ribulose-1,5-bisphosphate carboxylase/oxygenase	RuBisCO	4.1.1.39	photorespiration
Vm39	39	Vmax		PGCA[BCchl] +H2O[BCchl] -> Pi[BCchl] + GCA[BCchl]	phosphoglycolate phosphatase	PGLP	3.1.3.18	photorespiration
Vm40	40	Vmax		GCA[BCper] + O2[BCper] <=> H2O2[BCper] + GOA[BCper]	Glycolate oxidase	GLO	1.1.3.15	photorespiration
Vm41	41	Vmax		GOA[BCper] + GLU[BCper] <=> GLY[BCper] + KG[BCper]	Glycine transaminase	GGAT	2.6.1.4	photorespiration
Vm42	42	Vmax		GLY[BCmit] + NAD[BCmit] + THF[Bcmit] <=> SER[BCmit] + NADH[BCmit] + NH3[BCmit] + THF5_10[BCmit] + CO2[BCmit]	Glycine cleavage system	GDH	1.4.1.27	photorespiration
Vm43	43	Vmax		SER[BCper] + GOA[BCper] <=> HPR[BCper] + GLY[BCper]	Serine---glyoxylate transaminase	SGAT	2.6.1.45	photorespiration
Vm44	44	Vmax		HPR[BCper] + NAD[BCper] <=> GCEA[BCper] + NADH[BCper]	glycerate dehydrogenase	HPR	1.1.1.29	photorespiration
Vm45	45	Vmax		GCEA[BCchl] + ATP[BCchl] <=> PGA[BCchl] + ADP[BCchl]	D-glycerate 3-kinase	GLYK	2.7.1.31	photorespiration
Vm46	46	Vmax		GCA[BCchl] <=> GCA [BCper]					GCA transport [chl->per] Vmax
Vm47	47	Vmax		GCEA[BCper] <-> GCEA [BCchl]; GCEA[MCper] <-> GCEA [MCchl]					GCEA transport [per->chl] Vmax
Vm48	48	Vmax		PGA[MCcyt] <=> PEP[MCcyt]	Phosphoglycerate mutase; 2-phosphoglycerate enolase	PGAM; ENO	5.4.2.12; 4.2.1.11	glycolysis; Rubisco shunt	lumped reaction of 5.4.2.12 and 4.2.1.11
Vm55	55	Vmax			triose-phosphate/phosphate translocator	TPT [BC]		transport
Vm56	56	Vmax			triose-phosphate/phosphate translocator	TPT [MC]		transport
Vm51	51	Vmax		G1P[BCchl] + ATP[BCchl] + H[BCchl] <=> PPi[BCchl] + ADPG[BCchl]	ADP-glucose pyrophosphorylase	AGPase	2.7.7.27	starch synthesis
Vm52	52	Vmax		PPi[BCchl] + H2O[BCchl] <=> 2 Pi[BCchl]	inorganic diphosphatase	PPA	3.6.1.1
Vm53	53	Vmax		ADPG[BCchl] <=> Starch[BCchl] + ADP[BCchl]	starch synthase	SS	2.4.1.21	starch synthesis
Vm35Mc_OAA	35Mc_OAA	Vmax	OAA	OAA[MCcyt] -> OAA[MCchl]	dicarboxylate transporter	DiT1
Vm35B_pyr	35B_PYR	Vmax	PYR	PYR[BCchl] -> PYR[BCcyt]	proton:pyruvate cotransporter	MEP
Vm35M_pyr	35M_PYR	Vmax	PYR	PYR[MCcyt] -> PYR[MCchl]	proton:pyruvate cotransporter	MEP
Vm35M_PEP	35M_PEP	Vmax	PEP	PEP[MCchl] -> PEP[MCcyt]	PEP/phosphate translocator	PPT [MC]
Vm35B_PEP	35B_PEP	Vmax	PEP	PEP[BCchl] -> PEP[BCcyt]	PEP/phosphate translocator	PPT [BC]
Vm35B_mal	35B_MAL	Vmax	MAL	MAL[BCcyt] -> MAL[BCchl]	dicarboxylate transporter	DiT2
Vm35C_mal	35C_MAL	Vmax	MAL	MAL[MCchl] -> MAL[MCcyt]	dicarboxylate transporter	DiT1
Vm35_Hep	35_HEP	Vmax							HexP synthesis Vmax
tao_ActPEPC		tau			Phosphoenolpyruvate carboxylase	PEPC			rate constant for light-regulated enzyme activity
tao_ActFBPase		tau			fructose-bisphosphatase	FBPase			rate constant for light-regulated enzyme activity
tao_ActSBPase		tau			sedoheptulose-bisphosphatase	SBPase			rate constant for light-regulated enzyme activity
tao_ActATPsynthase		tau			ATP synthase	ATPS			rate constant for light-regulated enzyme activity
tao_ActGAPDH		tau			glyceraldehyde 3-phosphate dehydrogenase	GAPDH			rate constant for light-regulated enzyme activity
tao_ActPRK		tau			phosphoribulokinase	PRK			rate constant for light-regulated enzyme activity
tao_ActNADPMDH		tau			Malate dehydrogenase	NADP-MDH			rate constant for light-regulated enzyme activity
KaRac		Ka			Rubisco activase	RCA			slope of the light activity response?
tao_ActRubisco		tau			Ribulose-1,5-bisphosphate carboxylase/oxygenase	RuBisCO			rate constant for light-regulated enzyme activity
tao_ActRca		tau			Rubisco activase	RCA			rate constant for light-regulated enzyme activity
Perm_MAL		Perm	MAL	MAL[BCcyt] <=> MAL[MCcyt]	plasmodesmata	plasmodesmata		transport
Perm_PYR		Perm	PYR	PYR[BCcyt] <=> PYR[MCcyt]	plasmodesmata	plasmodesmata		transport
Perm_CO2		Perm	CO2	CO2[BCcyt] <=> CO2[MCcyt]	plasmodesmata	plasmodesmata		transport	CO2 leakage
Perm_PGA		Perm	PGA	PGA[BCcyt] <=> PGA[MCcyt]; DHAP[MCcyt] <=> DHAP[BCcyt]; GAP[MCcyt] <=> GAP[BCcyt]	plasmodesmata	plasmodesmata		transport	permeability of triose phosphates
PermBC_CO2		PermBC	CO2	CO2[BCchl] <=> CO2[BCcyt]	plasmodesmata	plasmodesmata		transport
gm		gm		Ci -> CO2[MCcyt]				mesophyll conductance	mesophyll conductance
BBslope		BBslope		Ca -> Ci				stomatal conductance	Ball-Berry (slope)
BBintercept		BBintercept		Ca -> Ci				stomatal conductance	Ball-Berry (intercept)
MRd		MRd						mitochondrial respiration	mit. respiration
