## Supplementary Data 2 for "Kinetic parameter prediction using neural networks identifies limitations to C_4_ photosynthesis"

### Sheet: Content
			Supplementary Data 2
				Model simulation results after updating the genotype-specific parameters for 68 maize accessions grown in 2022. The predicted parameters that showed high and sign-consistent Pearson correlations to Anet values of measured A/CO2 and A/light curves were considered relevant and selected as potential engineering targets to optimize photosynthetic efficiency. To assess their potential impact on Anet a…
			Optimized Parameters
				Selected parameters from correlations to A/CO2 and A/light curves. The columns contain the extreme (minimum or maximum) values across the predicted parameters for the population, the corresponding extreme value in the artificial dataset, and the signed value of the maximum absolute Pearson correlation of the parameter to Anet.
			Anet differences
				Minium, maximum, and median differences between the simulated Anet values using the parameters predicted by C4TUNE and the optimized parameters. The columns contain the differences for the two curves types separately and across both curve types.
			Anet percent changes
				Minium, maximum, and median changes (%) between the simulated Anet values using the parameters predicted by C4TUNE and the optimized parameters. The columns contain the percent canges for the two curves types separately and across both curve types.

### Sheet: Optimized parameters
	Parameter	Predicted extreme value	Dataset extreme value	Highest Pearson r
A/CO2	GLYK Km (ATP)	0.241	1.662	0.92
	HexP synthesis Km (HexP)	0.729	0.091	-0.89
	ATPS [MC] Km (Pi)	0.281	1.59	0.88
	TKT Km (E4P)	0.09	0.967	0.88
	NADP-MDH Vmax	0.098	0.644	0.97
	ATPS [MC] Vmax	0.27	2.158	0.91
A/light	GDH Km (GLY)	4.959	0.647	-0.52
	GGAT Ki (GLY)	1.753	0.208	-0.51
	DiT1 Vmax (MAL)	0.125	0.018	-0.55
	GCEA transport Km (GCEA)	0.368	3.183	0.44
	GGAT Km (GLU)	1.73	16.357	0.49
	FKFBP Ki (Pi)	4.15	0.732	-0.45
	PPDK Km (ATP)	0.098	1.163	0.46
	PPDK Ki (PEP)	0.104	0.019	-0.5
	FBPase [cyt] Vmax	0.005	0.001	-0.39
	ATPS [MC] Q32	0.342	0.204	-0.58
	mit. respiration	0.694	0.362	-0.37
	FNR [BC] Km (NADPH)	0.047	0.007	-0.62

### Sheet: Anet differences
		A/CO2 (µmol m-2 s-1)			A/light (µmol m-2 s-1)			both curves
	Parameter	min	max	median	min	max	median	min	max	median
A/CO2	GLYK Km (ATP)	-0.14	0.16	0	-0.18	0.16	0	-0.18	0.16	0
	HexP synthesis Km (HexP)	-0.1	0.23	0	-0.09	0.23	0	-0.1	0.23	0
	ATPS [MC] Km (Pi)	-0.16	0.47	0	-0.16	0.11	0	-0.16	0.47	0
	TKT Km (E4P)	-0.1	0.11	0	-0.07	0.11	0	-0.1	0.11	0
	NADP-MDH Vmax	-0.36	3.87	0.08	-1.03	2.09	0.08	-1.03	3.87	0.08
	ATPS [MC] Vmax	-0.09	0.12	0	-0.09	0.11	0	-0.09	0.12	0
A/light	GDH Km (GLY)	-0.15	0.12	0	-0.17	0.12	0	-0.17	0.12	0
	GGAT Ki (GLY)	-0.11	0.11	0	-0.1	0.11	0	-0.11	0.11	0
	DiT1 Vmax (MAL)	-0.84	0.15	0	-0.1	0.15	0	-0.84	0.15	0
	GCEA transport Km (GCEA)	-0.11	0.12	0	-0.11	0.12	0	-0.11	0.12	0
	GGAT Km (GLU)	-0.12	0.17	0	-0.12	0.17	0	-0.12	0.17	0
	FKFBP Ki (Pi)	-0.1	0.11	0	-0.05	0.11	0	-0.1	0.11	0
	PPDK Km (ATP)	-0.13	0.14	0	-0.14	0.11	0	-0.14	0.14	0
	PPDK Ki (PEP)	-0.11	0.2	0	-0.12	0.2	0	-0.12	0.2	0
	FBPase [cyt] Vmax	-0.08	0.14	0	-0.08	0.14	0.01	-0.08	0.14	0
	ATPS [MC] Q32	-2.7	0.14	-0.01	-1.19	0.14	-0.06	-2.7	0.14	-0.02
	mit. respiration	-0.03	0.91	0.11	-0.01	1	0.22	-0.03	1	0.14
	FNR [BC] Km (NADPH)	0	0	0	0	0	0	0	0	0

### Sheet: Anet percent changes
		A/CO2 (%)			A/light (%)			both curves
	Parameter	min	max	median	min	max	median	min	max	median
A/CO2	GLYK Km (ATP)	-0.56	0.5	0	-4.66	2.78	0	-4.66	2.78	0
	HexP synthesis Km (HexP)	-0.47	0.72	0	-42.01	21.64	-0.02	-42.01	21.64	-0.01
	ATPS [MC] Km (Pi)	-0.64	2.67	0	-2.83	2.97	0	-2.83	2.97	0
	TKT Km (E4P)	-0.62	0.42	0	-4.18	3.16	0	-4.18	3.16	0
	NADP-MDH Vmax	-1.23	15.39	0.43	-88.59	82.97	0.62	-88.59	82.97	0.53
	ATPS [MC] Vmax	-0.46	0.6	0	-2.7	3.7	0	-2.7	3.7	0
A/light	GDH Km (GLY)	-0.55	0.58	0	-3.27	2.67	0	-3.27	2.67	0
	GGAT Ki (GLY)	-0.55	0.43	0	-3.63	1.18	0	-3.63	1.18	0
	DiT1 Vmax (MAL)	-3.78	0.66	0	-5.52	8.5	0	-5.52	8.5	0
	GCEA transport Km (GCEA)	-0.57	0.58	0	-3.48	2.51	0	-3.48	2.51	0
	GGAT Km (GLU)	-0.57	0.64	0	-3.54	2.33	0	-3.54	2.33	0
	FKFBP Ki (Pi)	-0.43	0.55	0	-5.89	8.04	0.01	-5.89	8.04	0.01
	PPDK Km (ATP)	-0.43	0.62	0.01	-2.93	4.17	0	-2.93	4.17	0
	PPDK Ki (PEP)	-0.39	0.63	0	-5.72	5.19	0	-5.72	5.19	0
	FBPase [cyt] Vmax	-0.32	0.56	0.01	-10.85	24.47	0.04	-10.85	24.47	0.02
	ATPS [MC] Q32	-5.6	0.4	-0.09	-14.24	73.78	-0.67	-14.24	73.78	-0.2
	mit. respiration	-0.15	21.44	0.57	-1477.09	1241.65	1.48	-1477.09	1241.65	0.71
	FNR [BC] Km (NADPH)	0	0	0	0	0	0	0	0	0
